# A genomic and structural bioinformatic pipeline identifies candidate type VI secretion antibacterial effector-immunity pairs

**DOI:** 10.1101/2023.03.26.534264

**Authors:** Alexander Martin Geller, David Zlotkin, Maor Shalom, Noam Blum, Asaf Levy

## Abstract

Type VI secretion systems (T6SS) are common bacterial contractile injection systems that inject toxic “effector” proteins into neighboring cells. We bioinformatically investigated T6SS core proteins in 11,832 genomes of Gram negative bacteria. Comparison of T6SS core proteins that are covalently attached to toxic T6SS effector proteins (T6Es) versus those that are not revealed differences in phylogenetic distribution, physical properties, and genomic position. Using the data generated from our bioinformatic analysis, we developed a new genomic- and Alphafold2-based pipeline for discovery of putative T6Es. We experimentally validated the toxic and immunity activities of four putative antibacterial T6SS effector proteins and four cognate immunity genes from diverse species, respectively. We used Foldseek to predict possible mechanisms of action of the putative T6Es, which was much more effective than sequence-based methods. Evidence of the possible mechanisms of action of the putative T6Es was explored through fluorescence microscopy, where we observed cell wall-targeting, DNA degradation, and cell filamentation. This study shows how combining genomic data mining with new structure-based bioinformatic tools can facilitate identification of novel antibacterial toxins.
