## Supplementary material for "A genomic and structural bioinformatic pipeline identifies candidate type VI secretion antibacterial effector-immunity pairs": Supp Data 3

### Sheet: scores_maxima_renamed
IMG gene IDs (toxin and immunity)	start coord top left tract	end coord top left tract	start coord bottom right tract	end coord bottom right tract	mean intermolecular PAE	std dev intermolecular PAE	cognate pair of tox-imm?	name in paper
2519497843 and 2545316982	0	0	0	0	0	0	FALSE
2519497843 and 2547634203	0	0	0	0	0	0	FALSE
2519497843 and 2552975057	0	0	0	0	0	0	FALSE
2519497843 and 2566738813	0	0	0	0	0	0	FALSE
2519497843 and 2588743470	0	0	0	0	0	0	FALSE
2519497843 and 2611601353	0	0	0	0	0	0	FALSE
2519497843 and 2611846571	0	0	0	0	0	0	FALSE
2519497843 and 2617546567	39	48	330	415	0.309066	0.0637013	FALSE
2519497843 and 2649518023	0	0	0	0	0	0	FALSE
2519497843 and 2666410910	0	0	0	0	0	0	FALSE
2519497843 and 2677241456	0	0	0	0	0	0	FALSE
2519497843 and 2682676948	0	0	0	0	0	0	FALSE
2519497843 and 2685331054	0	0	0	0	0	0	FALSE
2519497843 and 2705817011	0	0	0	0	0	0	FALSE
2519497843 and 2519497842	168	260	314	428	0.742217	0.185864	TRUE
2545316981 and 2519497842	138	471	501	612	0.126282	0.145738	FALSE
2545316981 and 2547634203	434	448	521	590	0.15638	0.0540828	FALSE
2545316981 and 2552975057	449	471	501	620	0.239728	0.166747	FALSE
2545316981 and 2566738813	0	0	0	0	0	0	FALSE
2545316981 and 2588743470	451	471	520	566	0.286408	0.144072	FALSE
2545316981 and 2611601353	448	471	501	555	0.220415	0.175303	FALSE
2545316981 and 2611846571	0	0	0	0	0	0	FALSE
2545316981 and 2617546567	138	471	518	602	0.169417	0.114901	FALSE
2545316981 and 2649518023	29	138	556	560	0.355594	0.199573	FALSE
2545316981 and 2666410910	450	471	501	555	0.645779	0.076945	FALSE
2545316981 and 2677241456	450	471	613	640	0.140557	0.075389	FALSE
2545316981 and 2682676948	436	471	501	557	0.288939	0.0896266	FALSE
2545316981 and 2685331054	433	471	502	628	0.336123	0.10948	FALSE
2545316981 and 2705817011	455	471	501	633	0.170981	0.084637	FALSE
2545316981 and 2545316982	0	0	0	0	0	0	TRUE
2547634204 and 2519497842	152	373	403	517	0.513517	0.179795	FALSE
2547634204 and 2545316982	0	0	0	0	0	0	FALSE
2547634204 and 2552975057	152	373	405	520	0.180169	0.135071	FALSE
2547634204 and 2566738813	151	373	413	541	0.243576	0.118507	FALSE
2547634204 and 2588743470	0	0	0	0	0	0	FALSE
2547634204 and 2611601353	151	373	404	458	0.173543	0.15977	FALSE
2547634204 and 2611846571	152	373	403	446	0.43699	0.151195	FALSE
2547634204 and 2617546567	152	373	421	504	0.442143	0.121525	FALSE
2547634204 and 2649518023	151	373	404	464	0.404079	0.156125	FALSE
2547634204 and 2666410910	151	373	403	457	0.227512	0.151596	FALSE
2547634204 and 2677241456	151	373	403	518	0.148266	0.0920223	FALSE
2547634204 and 2682676948	151	373	403	455	0.356279	0.138713	FALSE
2547634204 and 2685331054	151	373	403	530	0.589938	0.114418	FALSE
2547634204 and 2705817011	152	373	403	535	0.18993	0.0847943	FALSE
2547634204 and 2547634203	151	373	419	547	0.802761	0.173834	TRUE
2552975056 and 2519497842	255	370	400	472	0.225238	0.107044	FALSE
2552975056 and 2545316982	0	0	0	0	0	0	FALSE
2552975056 and 2547634203	252	370	415	544	0.656973	0.147882	FALSE
2552975056 and 2566738813	0	0	0	0	0	0	FALSE
2552975056 and 2588743470	0	0	0	0	0	0	FALSE
2552975056 and 2611601353	254	370	400	442	0.524429	0.0953089	FALSE
2552975056 and 2611846571	0	0	0	0	0	0	FALSE
2552975056 and 2617546567	256	370	418	501	0.268382	0.10258	FALSE
2552975056 and 2649518023	253	370	403	461	0.495443	0.103561	FALSE
2552975056 and 2666410910	279	370	429	454	0.213216	0.0836876	FALSE
2552975056 and 2677241456	275	370	400	518	0.345546	0.119745	FALSE
2552975056 and 2682676948	256	370	400	453	0.428094	0.0919074	FALSE
2552975056 and 2685331054	258	370	400	527	0.290649	0.137799	FALSE
2552975056 and 2705817011	278	370	400	532	0.35103	0.128196	FALSE
2552975056 and 2552975057	248	370	400	518	0.703481	0.131691	TRUE	T6EC2 and T6IC2
2566738812 and 2519497842	58	289	319	426	0.199566	0.116645	FALSE
2566738812 and 2545316982	0	0	0	0	0	0	FALSE
2566738812 and 2547634203	58	289	334	463	0.819918	0.148343	FALSE
2566738812 and 2552975057	58	289	319	442	0.304452	0.146425	FALSE
2566738812 and 2588743470	59	289	343	385	0.254652	0.134029	FALSE
2566738812 and 2611601353	58	289	319	374	0.267232	0.100319	FALSE
2566738812 and 2611846571	0	0	0	0	0	0	FALSE
2566738812 and 2617546567	58	289	336	420	0.414665	0.144241	FALSE
2566738812 and 2649518023	58	289	320	380	0.393566	0.14968	FALSE
2566738812 and 2666410910	59	289	319	373	0.168603	0.0690696	FALSE
2566738812 and 2677241456	61	289	319	458	0.159471	0.1124	FALSE
2566738812 and 2682676948	58	289	319	379	0.374891	0.11983	FALSE
2566738812 and 2685331054	59	289	319	446	0.37344	0.117578	FALSE
2566738812 and 2705817011	58	289	319	451	0.787032	0.0860757	FALSE
2566738812 and 2566738813	58	289	408	470	0.621719	0.159162	TRUE	T6EC3 and T6IC3
2588743471 and 2519497842	29	84	241	290	0.00831806	0.0223538	FALSE
2588743471 and 2545316982	0	0	0	0	0	0	FALSE
2588743471 and 2547634203	29	79	258	317	0.490212	0.121227	FALSE
2588743471 and 2552975057	29	65	241	365	0.54579	0.169181	FALSE
2588743471 and 2566738813	29	83	331	350	0.186942	0.0858942	FALSE
2588743471 and 2611601353	29	122	241	288	0.201219	0.0926431	FALSE
2588743471 and 2611846571	0	0	0	0	0	0	FALSE
2588743471 and 2617546567	68	83	258	342	0.218479	0.154934	FALSE
2588743471 and 2649518023	68	121	241	302	0.504914	0.114322	FALSE
2588743471 and 2666410910	69	83	241	295	0.248384	0.142747	FALSE
2588743471 and 2677241456	29	83	241	355	0.293341	0.154984	FALSE
2588743471 and 2682676948	69	81	241	271	0.254825	0.112621	FALSE
2588743471 and 2685331054	75	121	241	368	0.25085	0.13286	FALSE
2588743471 and 2705817011	29	85	241	373	0.275764	0.140896	FALSE
2588743471 and 2588743470	29	91	255	300	0.169953	0.0931452	TRUE
2611601354 and 2519497842	197	224	257	364	0.377567	0.125868	FALSE
2611601354 and 2545316982	0	0	0	0	0	0	FALSE
2611601354 and 2547634203	29	119	272	401	0.683173	0.209168	FALSE
2611601354 and 2552975057	29	119	257	373	0.342085	0.114998	FALSE
2611601354 and 2566738813	29	115	266	381	0.296179	0.112294	FALSE
2611601354 and 2588743470	29	114	321	323	0.285305	0.0907986	FALSE
2611601354 and 2611846571	0	0	0	0	0	0	FALSE
2611601354 and 2617546567	29	115	273	358	0.463315	0.132095	FALSE
2611601354 and 2649518023	29	116	257	289	0.316744	0.12282	FALSE
2611601354 and 2666410910	29	118	257	311	0.263138	0.131694	FALSE
2611601354 and 2677241456	196	227	257	396	0.811746	0.142013	FALSE
2611601354 and 2682676948	29	120	257	312	0.453652	0.135832	FALSE
2611601354 and 2685331054	197	227	257	384	0.80717	0.12605	FALSE
2611601354 and 2705817011	29	118	257	389	0.157246	0.0969208	FALSE
2611601354 and 2611601353	195	227	257	312	0.861138	0.160145	TRUE
2611846572 and 2519497842	151	314	404	515	0.14762	0.115878	FALSE
2611846572 and 2545316982	0	0	0	0	0	0	FALSE
2611846572 and 2547634203	152	316	423	486	0.171875	0.118883	FALSE
2611846572 and 2552975057	152	318	404	498	0.18054	0.0677005	FALSE
2611846572 and 2566738813	0	0	0	0	0	0	FALSE
2611846572 and 2588743470	152	315	433	470	0.214933	0.108221	FALSE
2611846572 and 2611601353	151	314	404	448	0.229984	0.142489	FALSE
2611846572 and 2617546567	153	312	422	505	0.131354	0.107171	FALSE
2611846572 and 2649518023	314	335	408	435	0.395795	0.102605	FALSE
2611846572 and 2666410910	151	312	404	458	0.185866	0.136973	FALSE
2611846572 and 2677241456	152	318	404	527	0.222359	0.122304	FALSE
2611846572 and 2682676948	151	307	404	467	0.749813	0.144088	FALSE
2611846572 and 2685331054	29	152	404	503	0.14975	0.1216	FALSE
2611846572 and 2705817011	50	54	404	536	0.161738	0.13953	FALSE
2611846572 and 2611846571	149	301	404	461	0.701484	0.181733	TRUE
2617546565 and 2519497842	323	435	573	579	0.154505	0.082045	FALSE
2617546565 and 2545316982	0	0	0	0	0	0	FALSE
2617546565 and 2547634203	161	324	484	604	0.475335	0.115114	FALSE
2617546565 and 2552975057	323	435	465	587	0.610541	0.153038	FALSE
2617546565 and 2566738813	0	0	0	0	0	0	FALSE
2617546565 and 2588743470	330	435	493	531	0.288032	0.131348	FALSE
2617546565 and 2611601353	162	324	465	520	0.372349	0.10928	FALSE
2617546565 and 2611846571	322	435	465	470	0.32674	0.153703	FALSE
2617546565 and 2617546567	162	435	474	566	0.840299	0.112922	FALSE
2617546565 and 2649518023	322	435	467	494	0.350418	0.146647	FALSE
2617546565 and 2666410910	324	435	465	519	0.295271	0.123306	FALSE
2617546565 and 2677241456	327	435	465	582	0.294283	0.10941	FALSE
2617546565 and 2682676948	326	435	465	506	0.341442	0.0923676	FALSE
2617546565 and 2685331054	162	323	465	591	0.4639	0.09839	FALSE
2617546565 and 2705817011	330	435	465	597	0.212723	0.105262	FALSE
2649518022 and 2519497842	275	381	428	478	0.132285	0.122664	FALSE
2649518022 and 2545316982	0	0	0	0	0	0	FALSE
2649518022 and 2547634203	277	364	431	488	0.29839	0.0960992	FALSE
2649518022 and 2552975057	29	80	411	487	0.153002	0.0981409	FALSE
2649518022 and 2566738813	276	381	520	553	0.394348	0.135127	FALSE
2649518022 and 2588743470	276	381	441	442	0.301016	0.0976722	FALSE
2649518022 and 2611601353	274	381	413	424	0.0965285	0.0746785	FALSE
2649518022 and 2611846571	0	0	0	0	0	0	FALSE
2649518022 and 2617546567	29	75	429	512	0.136304	0.117667	FALSE
2649518022 and 2666410910	274	380	442	465	0.206587	0.0787405	FALSE
2649518022 and 2677241456	276	381	411	528	0.158485	0.118597	FALSE
2649518022 and 2682676948	283	381	411	455	0.273261	0.0757378	FALSE
2649518022 and 2685331054	29	61	412	529	0.223668	0.135521	FALSE
2649518022 and 2705817011	29	73	411	543	0.137995	0.105428	FALSE
2649518022 and 2649518023	275	381	411	472	0.875603	0.093644	TRUE
2666410909 and 2519497842	29	303	395	449	0.0859472	0.0741917	FALSE
2666410909 and 2545316982	0	0	0	0	0	0	FALSE
2666410909 and 2547634203	29	59	413	478	0.139757	0.0775036	FALSE
2666410909 and 2552975057	304	365	395	494	0.183696	0.0468527	FALSE
2666410909 and 2566738813	0	0	0	0	0	0	FALSE
2666410909 and 2588743470	0	0	0	0	0	0	FALSE
2666410909 and 2611601353	29	306	397	406	0.0874386	0.0709038	FALSE
2666410909 and 2611846571	0	0	0	0	0	0	FALSE
2666410909 and 2617546567	29	60	413	496	0.164313	0.104086	FALSE
2666410909 and 2649518023	29	303	398	427	0.171966	0.156555	FALSE
2666410909 and 2677241456	29	65	395	513	0.196861	0.133078	FALSE
2666410909 and 2682676948	29	69	395	434	0.121881	0.0764163	FALSE
2666410909 and 2685331054	294	365	396	522	0.461329	0.092854	FALSE
2666410909 and 2705817011	29	303	395	527	0.278793	0.246552	FALSE
2666410909 and 2666410910	304	365	395	449	0.867367	0.0757412	TRUE	T6EC4 and T6IC4
2677241455 and 2519497842	37	399	429	539	0.025711	0.0778483	FALSE
2677241455 and 2545316982	0	0	0	0	0	0	FALSE
2677241455 and 2547634203	30	399	445	573	0.535295	0.268476	FALSE
2677241455 and 2552975057	36	115	429	543	0.38093	0.132681	FALSE
2677241455 and 2566738813	53	399	541	546	0.058874	0.0941794	FALSE
2677241455 and 2588743470	31	399	439	495	0.312845	0.19977	FALSE
2677241455 and 2611601353	37	399	429	483	0.0701123	0.108163	FALSE
2677241455 and 2611846571	34	399	429	485	0.114402	0.101342	FALSE
2677241455 and 2617546567	33	399	447	530	0.113297	0.0952675	FALSE
2677241455 and 2649518023	32	399	429	490	0.412901	0.214117	FALSE
2677241455 and 2666410910	35	399	429	483	0.0298354	0.0680395	FALSE
2677241455 and 2682676948	38	399	429	492	0.0844478	0.146634	FALSE
2677241455 and 2685331054	35	399	429	556	0.0631149	0.0939283	FALSE
2677241455 and 2705817011	29	399	429	561	0.611495	0.262537	FALSE
2677241455 and 2677241456	212	399	429	568	0.787066	0.152084	TRUE
2682676947 and 2519497842	289	364	432	500	0.0997183	0.100043	FALSE
2682676947 and 2545316982	0	0	0	0	0	0	FALSE
2682676947 and 2547634203	288	365	449	510	0.278382	0.122068	FALSE
2682676947 and 2552975057	400	402	432	551	0.610123	0.129421	FALSE
2682676947 and 2566738813	0	0	0	0	0	0	FALSE
2682676947 and 2588743470	289	367	496	498	0.127308	0.0345958	FALSE
2682676947 and 2611601353	75	290	433	474	0.164757	0.194489	FALSE
2682676947 and 2611846571	0	0	0	0	0	0	FALSE
2682676947 and 2617546567	288	366	450	533	0.173638	0.10264	FALSE
2682676947 and 2649518023	286	396	438	466	0.37347	0.110201	FALSE
2682676947 and 2666410910	290	365	461	486	0.152449	0.0614147	FALSE
2682676947 and 2677241456	323	364	432	551	0.16711	0.135321	FALSE
2682676947 and 2685331054	289	402	433	559	0.28814	0.0823648	FALSE
2682676947 and 2705817011	290	324	432	564	0.458964	0.098586	FALSE
2682676947 and 2682676948	287	402	432	495	0.868284	0.0611187	TRUE
2685331055 and 2519497842	135	372	507	516	0.490079	0.0970893	FALSE
2685331055 and 2545316982	0	0	0	0	0	0	FALSE
2685331055 and 2547634203	308	372	418	546	0.755015	0.165198	FALSE
2685331055 and 2552975057	309	372	402	521	0.263263	0.124313	FALSE
2685331055 and 2566738813	0	0	0	0	0	0	FALSE
2685331055 and 2588743470	311	372	431	433	0.241107	0.115515	FALSE
2685331055 and 2611601353	310	372	402	457	0.319377	0.148536	FALSE
2685331055 and 2611846571	0	0	0	0	0	0	FALSE
2685331055 and 2617546567	310	372	418	503	0.421738	0.154412	FALSE
2685331055 and 2649518023	308	372	402	463	0.669422	0.104908	FALSE
2685331055 and 2666410910	308	372	406	456	0.400529	0.147686	FALSE
2685331055 and 2677241456	310	372	402	541	0.484615	0.108207	FALSE
2685331055 and 2682676948	309	372	402	459	0.379839	0.132039	FALSE
2685331055 and 2705817011	309	372	402	534	0.381245	0.156725	FALSE
2685331055 and 2685331054	135	372	402	529	0.781804	0.154731	TRUE	T6EC1 and T6IC1
2705817010 and 2519497842	169	422	452	559	0.0834929	0.0807182	FALSE
2705817010 and 2545316982	0	0	0	0	0	0	FALSE
2705817010 and 2547634203	170	334	469	528	0.251372	0.105813	FALSE
2705817010 and 2552975057	382	422	452	567	0.171115	0.0866935	FALSE
2705817010 and 2566738813	169	422	565	568	0.179118	0.0984624	FALSE
2705817010 and 2588743470	171	422	516	518	0.304657	0.136753	FALSE
2705817010 and 2611601353	169	422	452	498	0.193082	0.10111	FALSE
2705817010 and 2611846571	169	422	452	506	0.194541	0.132857	FALSE
2705817010 and 2617546567	170	422	469	553	0.143454	0.1097	FALSE
2705817010 and 2649518023	169	422	452	513	0.199509	0.100745	FALSE
2705817010 and 2666410910	171	422	452	473	0.258674	0.16808	FALSE
2705817010 and 2677241456	394	422	452	568	0.134375	0.114258	FALSE
2705817010 and 2682676948	169	422	452	505	0.149998	0.0962196	FALSE
2705817010 and 2685331054	381	422	454	548	0.227236	0.116037	FALSE
2705817010 and 2705817011	163	422	452	584	0.764742	0.121174	TRUE
